# Improving Recombinant Antibody Production Using FcBAR: An In Situ Approach to Detect and Amplify Protein-Protein Interactions

**DOI:** 10.1101/2025.06.12.659199

**Authors:** Mina Ying Min Wu, Frances Rocamora, Mojtaba Samoudi, Caressa M. Robinson, Chih-Chung Kuo, Nuša Pristovšek, Lise Marie Grav, Helene Faustrup Kildegaard, Gyun Min Lee, Alexandre Rosa Campos, Nathan E. Lewis

## Abstract

Recombinant proteins, in particular monoclonal antibodies and related molecules, have become dominant therapeutics. As they are produced in mammalian cells, they require the concerted function of hundreds of host cell proteins in the protein secretion pathway. However, the comprehensive set of host cell machinery involved remains unclear. Thus, it is often unknown why some recombinant proteins fail to express well. Here we present and deploy an approach called Fc-targeting Biotinylation by Antibody Recognition (FcBAR), which allows for the *in situ* detection of protein-protein interactions for any recombinant protein with Fc domain. Briefly, cells are permeabilized and incubated with an anti-Fc antibody, conjugated with horseradish peroxidase. All proteins interacting with Fc-bearing proteins are then biotinylated, pulled down and identified via mass spectrometry. We applied this method on a panel of rituximab-producing CHO-S clones with a range of productivity levels. Through analysis of FcBAR protein-protein interactions and RNA-Seq, we identified protein interactions positively correlated with rituximab secretion, and tested 7 of these targets. We found overexpression of AGPAT4, EPHX1, and NSDHL significantly increased rituximab production. Thus, FcBAR provides an unbiased approach to measure PPIs supporting recombinant antibody production *in situ*, and can guide efforts to boost production of biotherapeutics and biosimilars by addressing production bottlenecks.
