## Supplementary Table S3 for "Improving Recombinant Antibody Production Using FcBAR: An In Situ Approach to Detect and Amplify Protein-Protein Interactions"

### Sheet: Readme
Supplementary Table S3: Unfiltered linear regression analysis of the rituximab clones against productivity
This table presents the p-values and slopes for all protein interactors following regression analysis against productivity. The statistical analysis was performed after preprocessing the data with the DEP package in R Studio. The data in the following tab include unfiltered p-values, slopes, and r-squared before significance filtering (contains p < 0.19 here). The slope values represent the corre…

### Sheet: Regression Analysis
Protein	slope	p_value	r_squared
XP_027259532.1_LOC100774522	7.57953	0.00342351	0.784403
XP_027268609.1_Snx4	20.5507	0.00441027	0.766071
XP_027273355.1_LOC100752211	18.3931	0.00622722	0.738692
NP_001233678.1_Lamp2	7.663	0.00825315	0.714111
XP_027278317.1_Arhgap1	29.6072	0.00915082	0.704567
XP_027247964.1_Pa2g4	36.696	0.0096417	0.699624
XP_027287742.1_Pgrmc1	9.48803	0.011459	0.682732
XP_027255666.1_Ubr4	-78.9722	0.0124661	0.674175
XP_027254960.1_Zmpste24	20.5181	0.012768	0.671705
NP_001233656.1_G6pd	8.81043	0.0128387	0.671133
XP_027287554.1_Nhsl2	9.07085	0.0133837	0.666794
XP_027250707.1_Rab8a	17.2117	0.0137468	0.663972
XP_027281197.1_Alyref	-8.45425	0.0143439	0.659445
XP_027274623.1_LOC100758590	9.95531	0.0163256	0.645319
XP_027247845.1_Sec62	30.1811	0.0164518	0.644463
NP_001231462.1_Rps13	-25.3379	0.0188507	0.628994
XP_027262937.1_Nfkb2	11.4922	0.021142	0.615487
XP_027256822.1_Syne1	-6.75399	0.0225412	0.607749
XP_027270807.1_Ptpn9	21.0943	0.0226144	0.607354
XP_027253082.1_Tuba4a	-4.57367	0.0241882	0.599073
XP_027268255.1_Cpox	-7.25814	0.024635	0.596793
XP_027258801.1_Hsdl2	14.7811	0.026601	0.587104
XP_027250073.1_Col6a2	25.7456	0.028899	0.576417
XP_027289216.1_Atp11c	6.65737	0.0289617	0.576135
XP_027249017.1_Thbs3	10.3487	0.0310914	0.566784
XP_027282311.1_Psmd11	-9.86702	0.0313762	0.565569
XP_027272682.1_Plin4	-12.4985	0.0315175	0.56497
XP_027243821.1_Ahsa2p	-16.5259	0.033749	0.555752
XP_027274423.1_Ahsa1	-19.7577	0.0340378	0.554592
XP_027250501.1_Crlf1	-4.67992	0.0345211	0.552667
XP_027254048.1_Pex14	22.6508	0.0347635	0.551709
XP_027242349.1_Lgals3	-4.94185	0.0350632	0.550531
XP_027279799.1_Hmox2	9.97203	0.0355041	0.548812
XP_027267690.1_Arhgef12	23.4364	0.0356986	0.548058
XP_027262348.1_Anxa1	7.65629	0.0368161	0.543787
XP_027251117.1_Adam9	7.86596	0.0374242	0.541502
XP_027252047.1_Plxnb2	19.3079	0.0374824	0.541285
XP_027263680.1_Rhog	33.6263	0.0402069	0.531386
XP_027268595.1_Itgb5	12.029	0.0420984	0.524803
XP_027282442.1_Myo18a	7.26121	0.0427715	0.522513
XP_027257481.1_Hmgcr	-11.0969	0.0436404	0.519596
XP_027243823.1_Xpo1	-31.256	0.0449932	0.515141
XP_027249710.1_Stk24	-10.0871	0.045468	0.5136
XP_027265204.1_Psma2	-8.07428	0.050326	0.498495
XP_027256896.1_Igf2r	-8.13966	0.0528888	0.490964
XP_027280228.1_Babam2	7.31086	0.0529372	0.490824
XP_027282874.1_Pfas	-7.74386	0.0556643	0.483112
XP_027259772.1_Lgals1	-8.93269	0.0570538	0.479292
XP_027281136.1_Fasn	-12.9923	0.0571012	0.479163
XP_027271845.1_LOC103159222	-4.86402	0.0573492	0.478489
XP_027287556.1_Ogt	17.2902	0.0575151	0.47804
XP_027287784.1_Dock11	3.8304	0.0581737	0.476265
XP_027281686.1_Lrrc8d	5.97618	0.0584832	0.475436
XP_027259271.1_LOC113834410	-2.41336	0.0593754	0.473065
XP_027255640.1_Capzb	24.6933	0.0600895	0.471186
XP_027265688.1_Sfxn1	14.0498	0.0610076	0.468796
XP_027250838.1_Herc4	-6.44536	0.0615942	0.467284
NP_001233602.1_Rps4x	-16.2097	0.0617225	0.466954
XP_027249604.1_Atp1a1	28.953	0.0621869	0.465766
XP_027283947.1_Dnajc7	-23.7732	0.0655305	0.457408
XP_027280299.1_Emilin1	4.23767	0.0659889	0.456288
NP_001233750.1_Hsp90aa1	-12.1103	0.0681621	0.451057
XP_027259443.1_LOC100770363	-18.4593	0.0686325	0.449942
XP_027257212.1_Nnt	4.84568	0.0687796	0.449594
XP_027246191.1_Sacs	-4.26095	0.0690531	0.448949
XP_027246434.1_Psmb5	-16.0295	0.069065	0.448921
XP_027273186.1_Fam129a	5.52019	0.0694613	0.447991
XP_027245591.1_Arhgef5	-11.3773	0.0697092	0.447411
XP_027279826.1_Trap1	7.68859	0.070691	0.445129
XP_027264586.1_Cpt1a	-15.4482	0.0710378	0.444329
XP_027270346.1_Dag1	13.7745	0.0719009	0.442351
XP_027287329.1_Rpl30	-7.69982	0.0733256	0.439125
NP_001231196.1_Aimp1	-14.7413	0.0748218	0.435789
XP_027256903.1_Agpat4	6.21528	0.0754569	0.434389
XP_027243761.1_Rps27a	-18.7356	0.0756957	0.433865
XP_027242651.1_Tmem131	-6.50189	0.0761801	0.432806
XP_027254739.1_Atp6v1h	11.4067	0.0765752	0.431946
XP_027255948.1_LOC100764745	13.9445	0.0767826	0.431496
XP_027282265.1_Ap2b1	-19.9481	0.0772803	0.430419
XP_027281389.1_Prpsap1	-6.86197	0.0780571	0.42875
XP_027245574.1_Zyx	-15.6161	0.0782576	0.428322
NP_001233758.1_Hspa9	13.9643	0.07958	0.425515
XP_027262904.1_Nt5c2	-9.8429	0.0795972	0.425479
XP_027281445.1_Trim47	-15.3069	0.0802592	0.424088
XP_027287880.1_Hprt1	4.47952	0.0820645	0.42034
XP_027289344.1_Cul4b	3.79105	0.0824786	0.41949
XP_027276208.1_Gpd2	20.9258	0.0824924	0.419461
XP_027280173.1_Acsf2	4.14803	0.0825386	0.419367
XP_027286739.1_Snrpd2	5.05254	0.0828275	0.418776
XP_027245429.1_Pde12	9.51857	0.0836061	0.41719
XP_027275865.1_Itgav	11.4243	0.0840103	0.416372
XP_027282507.1_Gemin4	9.37995	0.0857243	0.412936
XP_027270416.1_LOC100766805	19.4931	0.088722	0.407055
XP_027264517.1_Coro1b	33.6987	0.091498	0.401747
XP_027262102.1_Dnaja2	-15.7694	0.091758	0.401256
XP_027284644.1_Plxna1	6.43303	0.0921044	0.400604
XP_027244657.1_LOC100689009	20.625	0.0923267	0.400187
XP_027277223.1_Raly	7.57341	0.0938115	0.397419
XP_027268441.1_Naa50	-17.8905	0.0950789	0.395085
XP_027288947.1_Usp9x	-35.2387	0.0952634	0.394747
XP_027261669.1_Edc4	-10.8493	0.0957321	0.393891
XP_027255171.1_Yars	9.54925	0.0960021	0.3934
XP_027248007.1_Shmt2	9.65015	0.0964139	0.392652
XP_027277615.1_Idh3b	9.15193	0.0974741	0.39074
XP_027261280.1_Rab18	19.2853	0.0976354	0.39045
XP_027242965.1_Add1	16.5273	0.0980458	0.389715
XP_027275869.1_Nup35	-9.72299	0.098895	0.388202
XP_027288186.1_Bcap31	5.49295	0.0995918	0.386968
XP_027255201.1_Kpna6	-8.31032	0.0998386	0.386533
NP_001233658.1_Hspa8	-24.9304	0.100187	0.385919
XP_027271318.1_LOC100759247	-4.97533	0.101976	0.382799
XP_027243163.1_Ewsr1	22.7363	0.102524	0.381852
XP_027270898.1_Kdelc2	6.10199	0.102869	0.381256
XP_027283309.1_P4ha2	11.105	0.103409	0.38033
XP_027272451.1_Ahnak2	-7.26287	0.104045	0.379243
XP_027270379.1_Usp19	-11.6411	0.104424	0.378598
XP_027265583.1_Pdlim7	-16.7264	0.104711	0.378111
XP_027289255.1_Aifm1	4.82907	0.104812	0.377939
XP_027288245.1_Bgn	3.72863	0.105587	0.37663
XP_027246744.1_Ppat	-11.8902	0.106485	0.375122
XP_027284410.1_Anxa4	17.8699	0.108432	0.371889
XP_027253806.1_Yipf5	-5.61712	0.109142	0.37072
NP_001233731.1_Pls3	5.73819	0.109995	0.369327
XP_027265925.1_Far1	-4.71436	0.110393	0.368679
XP_027278126.1_Rcn1	16.125	0.110399	0.36867
XP_027257564.1_Rps23	-14.8884	0.111078	0.367568
XP_027246369.1_Psme2	9.7451	0.11204	0.366018
XP_027288790.1_Tspan6	8.47377	0.112269	0.365651
XP_027277297.1_Hm13	19.3997	0.112364	0.3655
XP_027244871.1_Rps24	-5.36283	0.113419	0.363816
XP_027266052.1_LOC100754853	-6.83759	0.113873	0.363095
XP_027263687.1_Stim1	16.7191	0.11525	0.360923
XP_027248903.1_Cct3	-20.4938	0.115319	0.360816
XP_027245971.1_Xpo7	-7.21536	0.115457	0.360599
XP_027283677.1_Cdc27	-6.44589	0.115534	0.360479
XP_027288240.1_Emd	7.81097	0.115652	0.360294
XP_027261744.1_LOC100760422	-8.37766	0.115667	0.36027
XP_027258285.1_Cmpk1	-15.3995	0.11709	0.358055
XP_027279173.1_Cse1l	21.9615	0.117421	0.357543
XP_027273538.1_Dars	34.7946	0.1175	0.357421
XP_027251258.1_Ahcyl1	-19.2342	0.118055	0.356565
XP_027246900.1_Acsl1	-3.15207	0.118647	0.355656
XP_027281202.1_Arhgdia	-8.47621	0.119047	0.355045
XP_027253469.1_Sept2	22.1346	0.119075	0.355003
XP_027280688.1_Srrm2	8.15356	0.1208	0.352382
XP_027288909.1_Nsdhl	5.20085	0.120826	0.352344
XP_027249623.1_Csde1	-12.1608	0.12118	0.35181
XP_027287726.1_Sept6	9.15571	0.122131	0.350382
XP_027280990.1_Ergic1	7.54709	0.122157	0.350343
XP_027267649.1_LOC100763569	-4.87757	0.122354	0.350049
XP_027251458.1_Sec24d	-6.29488	0.123279	0.348672
NP_001239228.1_Pdha1	11.2276	0.123687	0.348067
XP_027289247.1_Ocrl	5.24657	0.124988	0.346148
XP_027278935.1_Sptan1	20.1769	0.125945	0.344747
XP_027250051.1_Dip2a	8.56425	0.126113	0.344503
XP_027249839.1_Sugt1	-9.83621	0.126332	0.344183
XP_027276107.1_Cobll1	12.3381	0.126429	0.344043
XP_027245022.1_Xpo5	27.919	0.126543	0.343877
XP_027262652.1_Eif3a	-15.3702	0.126779	0.343535
XP_027284829.1_Itpr1	8.35289	0.128046	0.341704
XP_027282462.1_LOC100756750	22.3028	0.128169	0.341527
XP_027274270.1_LOC100773433	7.54194	0.128304	0.341333
XP_027273227.1_Uchl5	-18.3641	0.128647	0.340841
XP_027256697.1_Snx2	18.0369	0.129813	0.339176
XP_027276515.1_Prmt1	-8.27902	0.129959	0.338969
XP_027287331.1_Mtdh	10.8671	0.130283	0.338508
XP_027270446.1_Map4	22.7871	0.130458	0.33826
XP_027280523.1_Pxdn	10.8664	0.130485	0.338222
NP_001230969.1_Rps17	-8.69875	0.13074	0.337862
XP_027270395.1_Slc25a20	11.2353	0.131378	0.33696
XP_027272196.1_Wars	-3.42644	0.131939	0.336173
XP_027254032.1_Tardbp	18.5894	0.132111	0.33593
XP_027279879.1_Psmb3	-5.96362	0.133342	0.334211
XP_027276002.1_Slc25a12	12.7248	0.135601	0.33109
XP_027273578.1_Actr3	18.3056	0.135702	0.330953
XP_027244680.1_Atp6v1b2	13.182	0.13706	0.329098
XP_027244798.1_Itpr3	-9.97541	0.137622	0.328336
XP_027266544.1_Usp10	-9.07035	0.13952	0.325779
XP_027260427.1_Aldoa	-31.0568	0.13959	0.325685
XP_027268564.1_Parp14	-3.25177	0.140684	0.324225
XP_027259032.1_Tln1	-21.4136	0.14126	0.32346
XP_027244098.1_Sgpl1	10.1019	0.141816	0.322725
XP_027250741.1_Naa15	-45.0553	0.141888	0.32263
NP_001233649.1_Hsph1	-20.0793	0.141956	0.32254
XP_027283085.1_Shmt1	11.1726	0.142289	0.322102
XP_027250480.1_Upf1	-12.1505	0.142355	0.322014
XP_027277357.1_Pygb	20.3157	0.143462	0.320561
XP_027250949.1_Fubp1	5.25175	0.143591	0.320392
XP_027255586.1_Eif4g3	-7.34953	0.144988	0.318573
XP_027253144.1_Acsl3	-7.2112	0.145457	0.317967
XP_027263120.1_Pgam1	-10.7728	0.145499	0.317912
XP_027284101.1_Ncapd2	-16.293	0.145624	0.317751
XP_027273259.1_Nek7	9.16312	0.145917	0.317372
XP_027250404.1_Atp13a1	24.4793	0.146016	0.317245
XP_027245316.1_Hacl1	3.65635	0.14618	0.317034
XP_027277383.1_Thbd	-4.1548	0.14711	0.31584
XP_027242879.1_Wfs1	7.8525	0.147215	0.315706
XP_027275695.1_Slco4a1	6.73644	0.147474	0.315373
XP_027264402.1_Cfl1	-14.804	0.14961	0.31266
XP_027272697.1_Sh3gl1	-10.4782	0.15027	0.311829
XP_027252908.1_Idh1	-4.57952	0.150446	0.311608
XP_027283439.1_Hnrnph1	-24.798	0.150584	0.311435
XP_027279316.1_Srsf6	9.04717	0.150812	0.311149
XP_027275941.1_Hnrnpa3	20.5511	0.151064	0.310833
XP_027269661.1_Aacs	46.6259	0.15135	0.310474
XP_027247135.1_Impdh1	-4.79677	0.151949	0.309727
XP_027262475.1_Prpf19	14.7209	0.151987	0.30968
XP_027247164.1_Tnpo3	-9.91978	0.152101	0.309538
XP_027269381.1_Rac1	30.1053	0.15261	0.308906
XP_027282082.1_Trim25	-11.1366	0.152643	0.308864
XP_027246471.1_Dad1	23.5462	0.152899	0.308547
XP_027289221.1_Arhgef6	9.85267	0.153513	0.307787
XP_027244379.1_Gnl1	-7.03493	0.153548	0.307744
XP_027274569.1_Mia3	27.0341	0.153801	0.307432
XP_027267497.1_Dpy19l1	6.74741	0.154867	0.306121
XP_027288562.1_Rps6ka3	11.2683	0.155121	0.30581
XP_027286240.1_Blvrb	6.72436	0.156412	0.304235
XP_027256178.1_Rraga	14.0655	0.156994	0.30353
XP_027271994.1_Hspb1	-5.42076	0.157038	0.303477
XP_027273006.1_Prrc2c	-21.2278	0.157068	0.30344
XP_027252582.1_Itga5	-16.6119	0.157436	0.302994
XP_027270861.1_Idh3a	6.02806	0.157547	0.30286
XP_027252577.1_Hnrnpa1	16.6285	0.158744	0.30142
XP_027244953.1_Ubr2	-3.50904	0.159262	0.300799
XP_027257449.1_Tnpo1	-11.7765	0.159354	0.300689
XP_027274900.1_Psmc1	-16.061	0.159731	0.300238
XP_027254694.1_Rab2a	8.83275	0.15989	0.300048
XP_027287146.1_Slc1a5	14.8871	0.160475	0.299352
XP_027283803.1_Eftud2	-36.8056	0.160732	0.299046
XP_027270906.1_Rdx	6.82362	0.161686	0.297916
XP_027285515.1_Fkbp9	14.4636	0.162424	0.297047
XP_027278210.1_Ttc17	-6.47293	0.164166	0.295007
XP_027287312.1_LOC103161269	4.85344	0.164355	0.294787
XP_027249711.1_Ipo5	-7.38838	0.164529	0.294584
XP_027266725.1_Xrn1	-6.52651	0.164623	0.294475
XP_027245258.1_Glud1	9.20141	0.164978	0.294063
XP_027270812.1_Cspg4	-8.6687	0.165031	0.294001
XP_027256891.1_LOC100760000	13.6766	0.165467	0.293495
XP_027256543.1_Ctnna1	-4.54402	0.165613	0.293326
NP_001230972.1_Rps2	-15.6214	0.165886	0.293011
XP_027272876.1_Ddr2	8.00594	0.165984	0.292897
XP_027275977.1_Ola1	-16.6301	0.166671	0.292106
XP_027255525.1_Rpl11	19.1975	0.166953	0.291781
XP_027252797.1_Nop58	11.9823	0.167442	0.29122
XP_027272793.1_Bcap29	-8.8221	0.168539	0.289968
XP_027281218.1_Nploc4	-15.0779	0.168964	0.289484
XP_027261959.1_Tecr	-9.25358	0.169478	0.2889
XP_027269913.1_Ptpn11	14.7792	0.16978	0.288558
XP_027286813.1_Rps9	-16.3002	0.17028	0.287993
XP_027250030.1_Mif	-6.09861	0.170611	0.287619
XP_027283407.1_Hnrnpab	-10.0994	0.171032	0.287146
XP_027252933.1_Acadl	10.1942	0.171726	0.286366
XP_027242347.1_Dlgap5	16.0859	0.171882	0.286191
XP_027286679.1_Clptm1	6.99791	0.17189	0.286182
XP_027255980.1_Sdha	9.09758	0.172014	0.286043
XP_027277178.1_Acss2	-6.31693	0.172851	0.285109
XP_027245227.1_Ghitm	7.17347	0.174053	0.283773
XP_027243591.1_Cdc16	-7.78864	0.174223	0.283585
XP_027263985.1_Mfge8	5.96063	0.174588	0.283182
XP_027280126.1_Spag9	18.7859	0.174726	0.283029
XP_027283911.1_Coasy	-5.80785	0.175069	0.282651
XP_027249226.1_Dnajc2	-8.98004	0.176141	0.281472
XP_027274486.1_Nenf	6.02109	0.176556	0.281018
XP_027269616.1_Cct6a	-15.0693	0.176777	0.280777
XP_027279240.1_Ctsa	-5.11594	0.176956	0.280581
XP_027256272.1_Dock7	-12.3449	0.177264	0.280245
XP_027288193.1_Atp6ap1	5.39328	0.177977	0.279469
XP_027258889.1_Smc2	-20.9418	0.178042	0.279398
NP_001230926.1_LOC100689011	10.6489	0.178313	0.279104
XP_027267852.1_Sik3	5.24021	0.179014	0.278346
XP_027248582.1_Mcm3	8.8718	0.179351	0.277982
XP_027283930.1_Stat3	-9.0769	0.179367	0.277964
XP_027243857.1_Mdh1	9.67974	0.17974	0.277563
XP_027261508.1_Csnk2a2	-12.4995	0.180104	0.277171
XP_027269001.1_Pi4ka	-13.8909	0.180828	0.276394
XP_027278064.1_Actc1	-5.97127	0.181704	0.275458
XP_027246761.1_Polr2b	-13.9519	0.182004	0.275138
XP_027251691.1_Sh3glb1	-7.13803	0.182624	0.274479
XP_027259780.1_LOC100752547	2.65148	0.182861	0.274228
NP_001233748.1_Tfrc	19.0922	0.183368	0.27369
XP_027249060.1_Pbxip1	10.1625	0.183693	0.273347
XP_027285119.1_Bcl2l13	12.1554	0.183753	0.273284
XP_027259824.1_Sun2	8.88758	0.184387	0.272616
XP_027267059.1_Vps13c	-5.46429	0.184579	0.272413
NP_001233654.1_Pgk1	8.72317	0.184829	0.27215
XP_027258695.1_Epb41l2	12.1368	0.185192	0.27177
XP_027281372.1_LOC113836685	7.38036	0.185528	0.271418
NP_001233630.1_Gnb1	-14.9721	0.18575	0.271186
XP_027289440.1_Acsl4	6.83789	0.185904	0.271025
XP_027271320.1_Sacm1l	7.18801	0.186649	0.270248
XP_027275721.1_Arfgap1	-5.40918	0.186879	0.270008
XP_027244531.1_Tap2	-8.28988	0.187177	0.269699
XP_027275692.1_Rps21	-8.2913	0.187321	0.269549
XP_027280333.1_Rab10	4.37149	0.18779	0.269062
XP_027263656.1_Numa1	6.26315	0.18785	0.269001
XP_027253359.1_Lrrfip1	7.95472	0.189016	0.267797
XP_027262967.1_Npm3	5.41251	0.189635	0.26716
